# Computational Model of Flower Pattern Evolution Predicts Spontaneous Emergence of Boundary Cell Types Across Petal Epidermis

**DOI:** 10.1101/2025.05.03.651954

**Authors:** Steven Oud, Maciej M. Żurowski, Pjotr L. van der Jagt, May T. S. Yeo, Joseph F. Walker, Edwige Moyroud, Renske M. A. Vroomans

**Affiliations:** The Sainsbury Laboratory, University of Cambridge, Bateman Street, Cambridge CB2 1LR, UK; Department of Genetics, Downing Site, University of Cambridge, Cambridge CB2 3EJ, UK; Department of Biological Sciences, University of Illinois at Chicago, Chicago, IL 60607, USA

**Keywords:** Evo-devo, Petal patterning, Gene regulatory networks, Gene expression noise, Boundary establishment, Cell fate

## Abstract

Petal patterns play an important role in the reproductive success of flowering plants by attracting pollinators and protecting reproductive organs from environmental factors. Some transcription factors (TFs) that control pigment production and cuticle elaboration in petal epidermal cells have been identified. However, little is known about the upstream developmental processes that pre-pattern the petal surface to first establish the different domains where these regulators will later be expressed. Here, we developed a computational model of the evolution and development of petal patterns to investigate this early pre-patterning phase. We selected for gene regulatory networks (GRNs) that could divide the petal surface into proximal and distal domains to create a bullseye, a very common type of petal pattern across the angiosperms. The evolved GRNs showed robust patterning dynamics and could generate a variety of bullseye proportions. We found that the evolution of bullseye patterns was often accompanied by the spontaneous emergence of a third cell type with a unique gene expression profile at the boundary between the proximal and distal regions. These bullseye boundary cells appeared in most simulations despite not being explicitly selected for, and we validated their presence experimentally in *Hibiscus trionum*, a model system whose flowers display a bullseye pattern. Although boundary cell types emerged spontaneously in our simulations, they evolved more often and were more important for pattern formation when gene expression was modelled as a noisy process. This suggests that GRNs producing this emergent cell type may support reproducible bullseye formation by buffering against developmental variability. Altogether, the results from our evolutionary simulations illuminate the early steps of petal pattern formation and demonstrate that novel cell types can arise spontaneously and repeatedly from selection on other cell types when developmental robustness is considered.
