## Supplemental Table 5 for "Computational Model of Flower Pattern Evolution Predicts Spontaneous Emergence of Boundary Cell Types Across Petal Epidermis"

### Sheet: Supplementary Table 5
Supplementary Table 5 - Genes preferentially expressed in the petal bullseye boundary region at Stage 2. Log2 fold Change <-1 or >1 and padj<0.05. Data related to Figure 5C-D.
								Averaged normalized read counts in Transcripts Per Million (TPM)
Gene	Transcript	baseMean	log2FoldChange	lfcSE	stat	pvalue	padj	Proximal	Boundary	Distal	Automated Annotation
HRI_004406100	EDWA@DN22269_c0_g1_i2	1501.55	1.11364	0.0858084	12.9782	1.62589e-38	2.26346e-36	948.703	2054.4	777.044	myo-inositol oxygenase 2
HRI_005260200	EDWA@DN4484_c0_g1_i1	47646.3	1.29056	0.103532	12.4653	1.15e-35	1.4e-33	27651.3	67641.3	31744.1	hypothetical protein
HRI_003767500	EDWA@DN14335_c0_g3_i1	181.476	1.25399	0.117957	10.6309	2.1397e-26	1.39229e-24	107.057	255.894	90.5836	N-acetylserotonin O-methyltransferase
HRI_002399000	EDWA@DN1975_c0_g1_i1	1263.38	1.23956	0.122835	10.0912	6.04002e-24	3.36541e-22	752.028	1774.73	925.378	beta-galactosidase 16
not annotated	EDWA@DN20571_c0_g1_i1	105.056	1.31778	0.162664	8.10128	5.43848e-16	1.6493e-14	59.8619	150.251	73.9796	uncharacterised protein
HRI_002944600	EDWA@DN26357_c0_g1_i4	138.841	1.48387	0.194607	7.62493	2.44172e-14	6.42116e-13	72.7547	204.928	31.918	sulfate transporter 3;5
HRI_001538000	EDWA@DN19662_c0_g2_i1	96.5342	1.0942	0.15242	7.17886	7.02956e-13	1.60796e-11	61.6617	131.407	44.2768	EPSIN3
HRI_003697700	EDWA@DN7042_c0_g1_i1	91.7983	1.2165	0.171625	7.08814	1.35931e-12	3.01808e-11	54.9804	128.616	48.1901	AT4G27250_AD(P)-binding Rossmann-fold superfamily protein
HRI_002718400	EDWA@DN21365_c0_g2_i3	24.4358	2.30518	0.378746	6.08635	1.15517e-09	1.87526e-08	8.10287	40.7687	20.7879	hypothetical protein
HRI_004735700	EDWA@DN12929_c0_g1_i1	32.8161	1.63175	0.299119	5.4552	4.89183e-08	6.54219e-07	15.9424	49.6899	24.1165	aluminum activated malate transporter family protein
HRI_000035000	EDWA@DN14960_c0_g1_i5	37.4925	1.35366	0.2627	5.15288	2.56511e-07	3.11929e-06	21.3537	53.6314	28.065	MATE efflux family protein
HRI_001628400	EDWA@DN18412_c2_g1_i1	59.5607	1.17137	0.235639	4.97105	6.6591e-07	7.64965e-06	36.7798	82.3417	23.5478	REDUCED BETA AMYLASE 1, beta-amylase 5
HRI_002156200	EDWA@DN17680_c0_g1_i2	76.3318	1.0089	0.204358	4.93691	7.93696e-07	8.99763e-06	50.3973	102.266	50.6303	C2H2-type zinc finger family protein_AT2G28710
HRI_003425700	EDWA@DN73412_c0_g1_i1	32.6121	1.77466	0.360739	4.91951	8.676e-07	9.76336e-06	14.7228	50.5014	16.9789	hypothetical protein
HRI_004112400	EDWA@DN31834_c0_g1_i1	27.8697	1.38173	0.30121	4.58728	4.49066e-06	4.50459e-05	15.5606	40.1788	16.7718	Late embryogenesis abundant (LEA) hydroxyproline-rich glycoprotein family_AT1G64065
HRI_003260500	EDWA@DN17371_c0_g1_i5	33.6772	1.09228	0.26261	4.1593	3.19218e-05	0.000276414	21.5067	45.8477	23.4016	Protein phosphatase 2C family protein_AT3G23360
HRI_001933400	EDWA@DN30885_c0_g1_i1	15.7512	1.74022	0.418847	4.15478	3.25602e-05	0.000281662	7.17223	24.3301	2.95142	HECATE 2
HRI_003642900	EDWA@DN17078_c0_g1_i3	16.3321	1.82907	0.445498	4.10568	4.03135e-05	0.000341083	7.26295	25.4013	8.66762	hypothetical protein
not annotated	EDWA@DN11217_c0_g1_i5	9.42391	2.40241	0.59254	4.05443	5.02569e-05	0.000417384	2.99923	15.8486	5.2577	SMALL AUXIN UPREGULATED RNA 51
HRI_002519700	EDWA@DN6285_c0_g2_i1	17.5527	1.66216	0.434271	3.82748	0.000129463	0.000982649	8.50783	26.5976	10.0857	nitrate transporter 1.12
HRI_000457200	EDWA@DN19379_c0_g1_i1	33.0377	1.30204	0.34965	3.72385	0.000196209	0.00143271	18.9857	47.0898	10.7909	cytochrome P450, family 78, subfamily A, polypeptide 7
not annotated	EDWA@DN2406_c0_g1_i7	8.09479	2.0333	0.570942	3.56132	0.000369001	0.00254569	3.14393	13.0456	6.27514	hypothetical protein
HRI_005267000	EDWA@DN21003_c0_g1_i1	10.4	2.04379	0.60207	3.39461	0.00068727	0.00440723	4.01068	16.7893	2.02747	syntaxin of plants 51
HRI_004125900	EDWA@DN21050_c0_g2_i1	6.98538	1.88016	0.577257	3.25706	0.00112574	0.00680684	2.97822	10.9925	5.67545	hypothetical protein
HRI_003719300	EDWA@DN8847_c0_g1_i3	7.17608	1.93592	0.605395	3.19778	0.00138492	0.00817689	2.98157	11.3706	5.15978	caffeate O-methyltransferase 1
HRI_002596200	EDWA@DN4235_c0_g1_i6	13.7678	1.90388	0.596844	3.18991	0.00142316	0.00837213	5.82108	21.7146	10.2952	Protein Kinase_AT4G32000
HRI_000231200	EDWA@DN11624_c0_g1_i7	24.0136	1.24564	0.408152	3.0519	0.00227399	0.0126373	14.3075	33.7197	12.3728	pentatricopeptide repeat 3
HRI_001979100	EDWA@DN11217_c0_g1_i3	10.4585	1.63294	0.570209	2.86376	0.00418643	0.0214418	5.10282	15.8141	7.39811	SMALL AUXIN UPREGULATED RNA 51
HRI_003943200	EDWA@DN508_c0_g1_i4	28.4408	8.29136	3.02742	2.73876	0.00616721	0.0298037	0	56.8815	2.67883	Alba DNA/RNA-binding protein_AT1G76010
HRI_001017300	EDWA@DN14752_c0_g1_i3	9.70499	1.42439	0.524915	2.71356	0.00665639	0.0318203	5.37733	14.0327	4.03025	EPIDERMAL PATTERNING FACTOR-like protein 9
HRI_001811700	EDWA@DN37546_c0_g3_i1	13.4145	1.19488	0.498472	2.39709	0.0165258	0.0672134	8.16274	18.6663	6.05695	F-box/LRR-repeat protein 2_AT5G23340_RNI-like protein
HRI_002558900	EDWA@DN29636_c0_g1_i1	13.7438	1.21111	0.511192	2.36918	0.0178274	0.0714422	8.28911	19.1985	6.87895	ETHYLENE OVERPRODUCER 1
HRI_001652700	EDWA@DN999_c0_g1_i15	11.7582	7.02108	2.98006	2.35602	0.0184721	0.073598	0	23.5164	7.3975	ARG1-like 1
not annotated	EDWA@DN6967_c0_g1_i5	8.25721	1.22913	0.530206	2.31821	0.020438	0.0799573	4.89815	11.6163	6.07668	MYB-like TF, ODO1 like?, MYB85 like?
HRI_004579100	EDWA@DN32553_c0_g1_i2	12.8726	1.38707	0.603776	2.29732	0.0216003	0.0835638	7.14226	18.6029	9.54327	SPIRRIG, Beach-Domain Homolog A1
