## Supplemental Table 4 for "Computational Model of Flower Pattern Evolution Predicts Spontaneous Emergence of Boundary Cell Types Across Petal Epidermis"

### Sheet: Supplementary Table 4
Supplementary Table 4 - Differential gene expression analysis between distal and boundary regions of stage 2 H. trionum petal primordia. Data related to Fig 5C.
Transcript	baseMean	log2FoldChange	lfcSE	stat	pvalue	padj	Distal_Sample1	Distal_Sample2	Distal_Sample3	Distal_Sample4	Distal_Sample5	Boundary_Sample1	Boundary_Sample2	Boundary_Sample3	Boundary_Sample4	Boundary_Sample5	Automated Annotation
EDWA@DN10114_c0_g1_i5	3.19951	5.22403	3.03782	1.71966	NA	NA	0	0	0	0	0	0	31.9951	0	0	0	EOY32661	TCM_040691	Transferases	tRNA-methyltransferases
EDWA@DN10412_c2_g1_i1	0.899642	1.91722	1.5185	1.26257	0.206743	NA	0	0	0.849378	0.986014	0	1.13825	0	2.17039	2.04892	1.80346
EDWA@DN10423_c0_g1_i6	6.11288	2.27656	2.92487	0.778347	NA	NA	0	10.4815	0	0	0	0	0	0	0	50.6473	EOX95178	TCM_004734	P-loop nucleoside triphosphate hydrolases superfamily protein with CH (Calponin ) domain isoform 2
EDWA@DN10724_c1_g1_i9	5.67146	1.00606	0.732888	1.37273	0.169835	0.371535	11.3206	0.955643	3.27549	0.996208	2.04826	3.40957	9.81323	15.2942	4.18346	5.41792
EDWA@DN11148_c0_g1_i3	5.88936	1.43693	2.91547	0.492864	NA	NA	13.0383	0	0.812919	1.99673	0	0	43.0457	0	0	0	EOY26853	TCM_028833	Uncharacterized protein
EDWA@DN11217_c0_g1_i3	12.0944	1.19536	0.516112	2.31608	0.0205538	0.0796454	1.74835	8.62654	7.48291	7.93317	11.1996	14.8069	6.10023	36.0002	13.5233	13.5231
EDWA@DN11217_c0_g1_i5	11.0491	1.67126	0.476222	3.50942	0.000449088	0.00328466	3.5313	3.87447	5.94644	6.89065	6.04564	27.3373	19.3255	18.4896	8.22866	10.821	EOY14990	TCM_034201	SAUR family protein
EDWA@DN11624_c0_g1_i7	24.1212	1.53925	0.395332	3.89356	9.87837e-05	0.000869412	5.27494	10.5963	10.9816	14.7931	20.2183	58.2123	49.6962	17.4258	27.8956	26.1179
EDWA@DN11923_c1_g3_i1	4.51187	1.78992	0.744484	2.40424	0.0162061	0.066119	4.35683	0	1.64187	0	4.09255	6.82169	7.35329	7.6453	4.17974	9.02741	EOY02388	TCM_016881	Tetratricopeptide repeat-like superfamily protein
EDWA@DN1230_c0_g1_i7	11.1082	2.15107	2.90605	0.740204	NA	NA	0	0	20.3654	0	0	0	0	90.7167	0	0	EOX92966	TCM_001824	Phosphatase 5.2 isoform 6
EDWA@DN12810_c1_g1_i1	2.40271	2.42779	1.17871	2.0597	0.0394268	0.130983	0	1.91654	0.830384	0.992013	0	4.55514	6.10294	8.72848	0	0.901657	EOX94461	TCM_004046	Myb domain protein 13	putative
EDWA@DN1288_c0_g1_i3	6.94318	6.34511	3.03153	2.09304	0.0363459	0.123395	0	0	0	0	0	17.039	0	0	0	52.3928	EOY07520	TCM_021932	Myb-like HTH transcriptional regulator family protein isoform 1
EDWA@DN12929_c0_g1_i1	38.3832	1.12459	0.235558	4.77416	1.80462e-06	2.31022e-05	18.5719	25.3099	22.9332	30.5664	23.201	62.604	55.4268	57.5155	47.1252	40.5779
EDWA@DN12984_c0_g1_i3	3.072	1.17854	0.88195	1.33628	0.181456	0.388062	1.76154	4.82735	0.847077	0	2.01843	1.14104	3.63057	9.7966	3.09431	3.60305	EOX99944	TCM_009019	Phosphatidyl serine synthase family protein isoform 3
EDWA@DN13066_c0_g1_i1	0.525507	2.61446	2.49072	1.04968	0.293865	NA	0	0	0	0	0	0	0	4.35425	0	0.900824	EOY26735	TCM_028691	Heat shock protein 91 isoform 2
EDWA@DN13413_c0_g1_i11	1.9756	1.6811	1.54517	1.08797	0.276607	0.505986	2.62045	0	0	0	2.0387	0	8.54953	6.54736	0	0	EOY18034	TCM_042701	XH/XS domain-containing protein	putative
EDWA@DN13416_c2_g1_i1	1.47805	1.49347	1.25793	1.18724	0.235132	0.457433	0	1.94168	0	0.985145	1.00781	2.2754	1.20736	3.25974	4.10331	0
EDWA@DN13422_c0_g1_i4	4.30993	2.00971	1.96477	1.02287	0.306369	0.539408	0	8.584	0	0	0	2.26967	11.0792	4.37379	16.7926	0	EOX94400	TCM_003986	Kinase family protein isoform 6
EDWA@DN13854_c0_g2_i1	1.57659	1.72053	1.24671	1.38006	0.16757	0.368199	0.8827	0.969842	1.69863	0	0	4.55162	4.82972	0	1.02696	1.80646
EDWA@DN14098_c0_g1_i3	3.65137	2.31527	2.45671	0.942426	0.345975	0.579683	0	0	0	0	6.17401	0	3.6962	7.65578	0	18.9877	EOY30687	TCM_037809	Tetratricopeptide repeat-like superfamily protein
EDWA@DN14328_c0_g4_i1	3.0264	1.22179	0.811076	1.50639	0.131968	0.313233	2.64733	1.93632	2.54629	0.984598	1.00776	3.41957	2.41696	2.17578	4.11572	9.01365	EOY16188	TCM_035033	OSBP(oxysterol binding protein)-related protein 1C isoform 1
EDWA@DN14333_c0_g1_i11	1.48672	2.76312	1.45967	1.89298	0.0583607	0.175639	1.7661	0	0	0	0	6.82695	2.41466	0	2.05308	1.80639
EDWA@DN14335_c0_g3_i1	180.755	1.58233	0.114309	13.8426	1.41039e-43	3.25923e-41	87.8829	87.8641	89.7899	81.7658	105.615	271.5	252.979	292.861	281.654	255.633	EOX97550	TCM_006540	RS-norcoclaurine 6-O-methyltransferase
EDWA@DN146_c0_g1_i4	1.76654	4.36276	3.04718	1.43174	0.152219	0.345186	0	0	0	0	0	9.10289	8.56252	0	0	0	EOY15034	TCM_034231	Tubulin beta-1 chain
EDWA@DN14752_c0_g1_i3	9.46285	1.91315	0.561221	3.4089	0.000652258	0.00454001	3.53232	8.73757	0.849312	0.985145	6.04687	17.0655	9.65889	9.77922	15.3874	22.5862	EOX93773	TCM_002693	Stomagen
EDWA@DN14960_c0_g1_i5	42.4794	1.02029	0.215358	4.73764	2.16227e-06	2.73083e-05	21.8136	27.7566	32.1888	23.8515	34.7147	64.8581	55.0448	53.4908	54.2348	56.8402
EDWA@DN14986_c0_g1_i3	1.70867	1.09371	1.46168	0.748253	0.454308	0.677096	2.61966	0	0.827866	1.98584	0	2.27668	0	0	9.37662	0
EDWA@DN1510_c0_g2_i1	1.14326	1.59251	1.61411	0.986621	0.323828	NA	0	1.94404	0	0	1.00824	1.13726	0	0	1.02428	6.31881	EOY15611	TCM_034615	Inositol 1	3	4-trisphosphate 5/6-kinase family protein isoform 2
EDWA@DN1515_c0_g1_i5	1.32811	2.13032	3.05004	0.698456	0.484892	NA	0	0	2.43478	0	0	0	0	0	0	10.8463	EOY02664	TCM_017076	Glucose-6-phosphate dehydrogenase 6
EDWA@DN15179_c0_g1_i1	3.89834	1.01753	0.739343	1.37626	0.16874	0.369959	0.882545	0.969519	5.09795	4.92191	1.00774	4.55289	2.41487	6.5266	7.19536	5.41404	EOX93430	TCM_002303	RNA-binding family protein isoform 3
EDWA@DN15182_c0_g1_i6	6.94947	1.99993	2.91639	0.685755	NA	NA	0	0	13.8485	0	0	55.6462	0	0	0	0	EOY13840	TCM_032498	LRR receptor-like serine/threonine-protein kinase
EDWA@DN15970_c0_g1_i2	15.2445	1.3838	2.89686	0.477689	0.632872	0.808163	14.9368	0	0	0	27.3062	0	64.2698	0	0	45.9326
EDWA@DN16108_c0_g1_i11	3.02413	1.35171	1.0516	1.28538	0.198659	0.411282	2.6359	3.85137	0	0	2.02268	3.42376	10.9137	1.08935	0	6.30447	EOY14870	TCM_034120	Cytokinin oxidase 5
EDWA@DN16293_c0_g1_i5	3.25193	2.97656	1.36892	2.17438	0.0296766	0.105932	1.73636	1.90676	0	0	0	1.13448	0	10.9366	16.8052	0	EOY17220	TCM_036375	ATP-binding casette family G25
EDWA@DN16574_c0_g1_i2	2.44878	1.03424	2.9503	0.350553	0.725924	0.86486	0	0	0	0	8.0631	0	0	0	16.4247	0	EOY16643	TCM_035464	Uncharacterized protein isoform 2
EDWA@DN167_c0_g1_i13	19.992	1.87834	2.8957	0.648666	0.516554	0.726652	0	0	0	0	42.7824	6.83271	81.7794	0	0	68.5259	EOY05761	TCM_020680	Ribosomal protein S3Ae isoform 2
EDWA@DN16731_c0_g1_i7	0.969075	1.2242	2.00355	0.611015	0.541189	NA	0	2.90515	0	0	0	5.69779	0	1.08781	0	0
EDWA@DN1674_c1_g1_i4	1.20875	1.2042	1.67301	0.719779	0.471661	NA	1.77071	1.94723	0	0	0	0	0	0	2.04783	6.32178
EDWA@DN16849_c0_g2_i1	3.29123	1.93528	1.08896	1.77718	0.0755384	0.211726	0	0	0	6.9539	0	4.55221	9.78103	2.18303	3.12745	6.31467
EDWA@DN17077_c0_g4_i1	6.67425	1.68853	0.601792	2.80584	0.00501858	0.0255909	4.4144	2.90628	3.39793	0	5.03807	12.5267	4.83174	15.2264	10.2842	8.11676
EDWA@DN17078_c0_g1_i3	17.7887	1.6181	0.39362	4.11082	3.94261e-05	0.000383139	7.83284	4.77602	15.5224	5.98136	9.22548	40.9006	20.8705	26.2243	16.7476	29.806
EDWA@DN1712_c0_g1_i5	0.491764	2.50286	2.94084	0.851072	0.394729	NA	0	0	0	0	0	0	4.91764	0	0	0
EDWA@DN17138_c3_g1_i1	1.35624	2.00306	1.8642	1.07449	0.282605	NA	2.65505	0	0	0	0	9.10421	0	0	0	1.80315
EDWA@DN17371_c0_g1_i5	35.9847	1.05752	0.229604	4.60584	4.10799e-06	4.91541e-05	23.5176	24.8514	22.1306	20.9145	25.5939	40.9207	46.5969	46.9708	59.5942	48.7563	EOY06086	TCM_020920	Phosphatase 2C family protein	putative
EDWA@DN17671_c0_g2_i3	0.327091	1.92783	3.13746	0.614456	0.538914	NA	0	0	0	0	0	0	0	3.27091	0	0
EDWA@DN17680_c0_g1_i2	79.6575	1.09766	0.236225	4.64668	3.37315e-06	4.11142e-05	75.3623	58.5793	31.8509	35.6081	51.7507	99.2112	145.96	114.46	109.92	73.8727	EOY18251	TCM_042836	Uncharacterized protein
EDWA@DN17717_c0_g1_i3	0.738164	1.56424	2.36748	0.660723	0.50879	NA	0	0	1.67865	0	0	5.703	0	0	0	0	EOY14526	TCM_033881	Mov34/MPN/PAD-1 family protein
EDWA@DN17928_c0_g2_i1	3.1866	1.0163	0.931017	1.0916	0.27501	0.504299	0	0.969407	0.849441	4.92489	4.03116	3.41487	0	3.26146	7.19084	7.22393
EDWA@DN18412_c2_g1_i1	55.3295	1.898	0.218176	8.69937	3.33725e-18	1.80315e-16	22.5919	33.3904	16.2363	24.9692	20.5515	87.3987	86.1336	73.2526	83.9264	104.844	EOY10020	TCM_025391	Beta-amylase 6
EDWA@DN18435_c0_g1_i3	1.12498	1.65033	1.5419	1.07032	0.284476	NA	2.65089	0	0	0	0	3.41293	1.20716	2.17282	0	1.80604	EOX98112	TCM_006946	Basic-leucine zipper transcription factor family protein isoform 1
EDWA@DN18622_c0_g1_i1	0.926146	1.12235	1.78118	0.630117	0.528618	NA	0	0	0	2.95804	0	3.41476	0	1.0852	0	1.80346
EDWA@DN18752_c0_g2_i9	0.628276	2.88229	2.73491	1.05389	0.291933	NA	0	0	0	0	0	0	0	0	6.28276	0	EOY04518	TCM_019763	D-mannose binding lectin protein with Apple-like carbohydrate-binding domain isoform 1
EDWA@DN19020_c0_g2_i1	4.665	2.00252	0.758195	2.64117	0.00826208	0.038533	1.75361	2.88243	0.839569	3.95416	0	9.12532	2.43104	9.80876	4.14519	11.7099
EDWA@DN19281_c0_g2_i1	1.42039	2.01228	1.28601	1.56474	0.117644	0.28975	0.884789	0	0	0.986001	1.00812	0	2.41281	3.2569	2.04921	3.6061	EOY24044	TCM_015749	NAC domain protein	IPR003441
EDWA@DN19379_c0_g1_i1	30.294	2.21186	0.327092	6.76219	1.3592e-11	3.76218e-10	7.81822	5.7229	12.9758	10.9898	16.4477	26.1021	61.5468	53.5779	53.5226	54.2358	EOX92273	TCM_001243	Cytochrome P450	family 78	subfamily A	polypeptide 7
EDWA@DN19662_c0_g2_i1	91.6292	1.64485	0.168084	9.7859	1.29437e-22	9.98748e-21	48.6488	46.7386	50.2898	47.9529	27.7537	141.863	115.701	143.237	145.866	148.242	EOY04943	TCM_020085	ENTH/VHS family protein	putative isoform 1
EDWA@DN19669_c0_g1_i4	0.218086	1.35505	3.16075	0.428712	0.668133	NA	0	0	0	0	0	0	0	2.18086	0	0
EDWA@DN19669_c0_g1_i7	2.93579	1.76242	0.959561	1.83669	0.0662556	0.192843	1.75519	2.88463	0	0.987754	1.01281	7.98688	9.71462	2.17946	1.03528	1.80126
EDWA@DN1975_c0_g1_i1	1401.12	1.02004	0.166901	6.11164	9.86132e-10	2.16029e-08	1036.76	950.632	990.143	622.737	1026.61	1748.39	2032.3	1902.86	1458.59	2242.16	EOY16363	TCM_035165	Beta-galactosidase
EDWA@DN19766_c0_g1_i1	1.85265	1.23781	1.12156	1.10365	0.269743	0.498162	0.882667	0	2.54832	0.984978	1.00779	0	3.62226	6.52292	2.05453	0.902991	EOX99055	TCM_007675	GRAM domain-containing protein / ABA-responsive protein-related
EDWA@DN20178_c0_g1_i1	0.227529	1.3372	3.16075	0.423065	0.672248	NA	0	0	0	0	0	2.27529	0	0	0	0
EDWA@DN20178_c0_g1_i2	0.227529	1.3372	3.16075	0.423065	0.672248	NA	0	0	0	0	0	2.27529	0	0	0	0
EDWA@DN20196_c0_g1_i1	2.76986	1.61567	1.16685	1.38465	0.16616	0.36603	0	0.970283	0	5.90906	0	7.96477	3.62198	6.52288	0	2.70958
EDWA@DN20333_c0_g1_i2	4.43269	1.71395	0.694857	2.46663	0.0136393	0.0577915	1.77002	0.971595	1.70048	3.94103	2.02236	11.4086	4.78799	4.33914	6.13744	7.24814
EDWA@DN20571_c0_g1_i1	116.43	1.10724	0.162405	6.8178	9.2447e-12	2.62498e-10	62.5348	51.4991	74.5596	94.931	86.3738	171.348	146.518	142.154	181.601	152.776
EDWA@DN20701_c0_g1_i1	1.39363	1.99938	1.37679	1.45221	0.146445	0.336096	0.885017	0.972781	0.849354	0	0	6.82815	1.20585	2.17065	1.02452	0
EDWA@DN21003_c0_g1_i1	9.93745	3.13199	0.5815	5.38606	7.20196e-08	1.17585e-06	4.38499	1.92204	0.840051	1.97664	1.01364	15.9708	18.2281	10.8983	20.7207	23.4192
EDWA@DN21047_c0_g1_i3	2.39588	3.51462	1.33983	2.62319	0.00871116	0.0402683	0	0	0	0	2.02944	2.28072	4.86535	5.45048	9.33279	0	EOY08218	TCM_022560	Centroradialis
EDWA@DN21050_c0_g2_i1	8.67963	1.04503	0.470879	2.21931	0.0264655	0.0970789	5.2623	5.76678	3.36142	7.90574	6.08098	9.1262	17.0107	9.80837	13.4665	9.0073
EDWA@DN21365_c0_g2_i3	32.0723	1.06021	0.306036	3.46434	0.000531544	0.0038159	18.4339	29.8176	11.7887	25.6743	18.2247	66.178	47.3467	37.0471	38.2931	27.9187
EDWA@DN21405_c0_g2_i1	0.605976	2.79834	2.76915	1.01054	0.312236	NA	0	0	0	0	0	0	6.05976	0	0	0	EOX99966	TCM_009091	MATE efflux family protein isoform 1
EDWA@DN21520_c0_g1_i2	4.99915	1.11199	2.07639	0.535542	0.592275	0.781045	6.09241	4.77615	4.90244	0	0	9.0892	0	25.1313	0	0	EOY14732	TCM_034020	PERQ amino acid-rich with GYF domain-containing protein 2	putative isoform 1
EDWA@DN21851_c0_g1_i1	1.87711	1.70086	1.36752	1.24375	0.213592	0.430293	3.5061	0	0.838637	0	0	0	0	6.54019	5.18362	2.70251	EOY22264	TCM_014484	No lysine kinase 3 isoform 2
EDWA@DN2187_c0_g1_i18	5.44512	5.99454	3.03302	1.97642	NA	NA	0	0	0	0	0	54.4512	0	0	0	0	EOX91227	TCM_000479	BEL1-like homeodomain protein 2 isoform 1
EDWA@DN21937_c0_g1_i2	4.73409	1.20515	0.70375	1.71247	0.0868101	0.234424	0.882667	2.90822	1.69888	2.95494	6.04674	5.69145	3.62226	14.133	3.08179	6.32094	EOY11158	TCM_026422	ARM repeat superfamily protein
EDWA@DN22051_c0_g1_i3	4.10648	2.7571	2.95898	0.931774	0.351453	0.585146	5.27278	0	0	0	0	15.9778	0	0	0	19.8143
EDWA@DN22112_c0_g1_i1	3.06253	2.46703	1.04855	2.35279	0.0186331	0.0738148	0	0.960526	0.838637	2.96663	0	1.14049	8.51214	4.36012	1.03672	10.81	EOY06844	TCM_021446	Calcium-dependent lipid-binding family protein isoform 1
EDWA@DN22145_c0_g1_i1	3.29597	1.13451	0.787124	1.44133	0.14949	0.340873	3.53049	1.93934	0.849534	3.9391	0	6.82963	4.8291	4.34874	3.0825	3.61127
EDWA@DN2226_c0_g1_i4	8.58613	1.67989	0.820542	2.04729	0.0406298	0.134011	4.36382	0	0	3.97407	12.2475	36.4164	9.78224	8.73238	3.12783	7.21703	EOY32528	TCM_040506	Cell differentiation	Rcd1-like protein isoform 3
EDWA@DN22269_c0_g1_i2	1476.19	1.48479	0.0963559	15.4094	1.41456e-53	4.79271e-51	672.787	683.953	904.56	822.389	801.531	1857.62	2240.36	2518.58	2284.84	1975.29	EOY30574	TCM_037734	Myo-inositol oxygenase 2 isoform 2
EDWA@DN22346_c0_g1_i1	6.72075	1.03797	0.625506	1.65941	0.0970335	0.253627	3.53705	2.91665	0.85008	6.90043	8.06609	2.27439	10.8574	13.0249	6.14768	12.6328
EDWA@DN22768_c0_g1_i2	0.211958	1.35558	3.16075	0.428879	0.668011	NA	0	0	0	0	0	0	1.21836	0	0	0.901212	EOY00543	TCM_010432	Plant protein of unknown function (DUF828) [Source:Projected from Arabidopsis thaliana (AT1G60790) TAIR;Acc:AT1G60790]
EDWA@DN22818_c0_g1_i1	4.71562	1.04247	0.734256	1.41976	0.155677	0.35051	1.75069	4.79753	0	5.9415	3.04854	12.5389	3.65387	5.45235	7.26944	2.7034
EDWA@DN22875_c0_g1_i3	2.80062	1.23645	0.952109	1.29864	0.194066	0.405181	2.6498	0	1.69837	0	4.03139	4.5501	1.20734	6.51911	1.0256	6.32449
EDWA@DN23058_c0_g1_i1	4.19581	1.76842	0.731323	2.41811	0.0156012	0.0642013	2.6531	1.94404	0	1.97091	3.02471	9.09808	4.82835	8.6825	6.14568	3.61075
EDWA@DN23082_c0_g1_i1	1.6275	1.35291	1.22461	1.10476	0.269263	0.497642	0.872172	0	1.64793	0	2.04335	0	1.22394	4.36725	5.21793	0.902384
EDWA@DN23102_c1_g2_i1	0.925666	3.41101	1.70679	1.9985	0.0456628	NA	0	0	0	0	0	1.13789	4.89259	2.18326	1.04292	0
EDWA@DN2315_c0_g1_i7	7.96051	20.6143	3.03086	6.80146	NA	NA	0	0	0	0	0	0	0	0	0	79.6051	EOX94983	TCM_004564	CW-type Zinc Finger	putative isoform 1
EDWA@DN23182_c0_g3_i1	1.24647	1.78164	1.55188	1.14805	0.250947	NA	0	1.94916	0.850203	0	0	5.68993	0	0	3.07292	0.902426
EDWA@DN23371_c0_g1_i1	3.43676	1.23715	0.836153	1.47957	0.138987	0.324627	2.65597	1.94916	1.70041	3.94152	0	5.68993	1.20335	3.2526	11.2674	2.70728	EOY00964	TCM_010868	Homeobox-leucine zipper protein HOX3
EDWA@DN23415_c0_g2_i1	2.08668	2.19376	1.18914	1.84482	0.0650634	0.190308	1.77006	1.94731	0	0	0	0	7.21542	3.25198	3.06981	3.61222
EDWA@DN23477_c0_g1_i1	2.11722	1.18581	1.13977	1.0404	0.298155	0.530124	2.65217	0.971804	1.69936	0.985267	0	4.54882	7.24098	0	3.07376	0
EDWA@DN24053_c0_g1_i2	1.19995	1.80867	1.43942	1.25653	0.208925	NA	0.882658	0	1.69818	0	0	1.13941	0	3.26293	4.11464	0.901671	EOX92652	TCM_001568	Amino acid transporter
EDWA@DN2406_c0_g1_i7	10.0426	1.1495	0.599447	1.91761	0.055161	0.168368	2.65607	5.84169	0	13.7995	9.07848	20.4869	19.2369	10.839	11.2631	7.22489
EDWA@DN24368_c0_g1_i1	2.54462	1.84178	1.07785	1.70876	0.0874962	0.235527	0.882825	2.90585	0.849492	0.984379	0	0	3.62353	4.35049	1.02858	10.821	EOY29416	TCM_036959	Octicosapeptide/Phox/Bem1p (PB1) domain-containing protein / tetratricopeptide repeat (TPR)-containing protein
EDWA@DN24447_c0_g1_i1	2.28248	1.59936	1.06512	1.50158	0.133207	0.315294	0.884835	0.973993	0.850034	2.95711	0	0	6.01635	6.50546	1.02457	3.61241
EDWA@DN24516_c0_g1_i1	4.63262	1.64001	0.904858	1.81245	0.0699163	0.200252	0.872543	0	3.30141	1.98763	5.1051	11.3786	3.66965	4.36659	15.6447	0	EOY14417	TCM_033806	Subtilisin-like serine protease 2	putative
EDWA@DN2455_c0_g1_i2	0.950245	1.21134	1.69565	0.714383	0.474991	NA	0.883631	0.971636	0	0	1.00797	0	1.20716	5.43206	0	0
EDWA@DN24655_c0_g2_i2	3.76412	1.73451	0.996862	1.73997	0.0818639	0.224498	0	0	0.812466	7.98823	0	10.2167	6.15063	4.37296	6.29269	1.80751	EOY34517	TCM_042167	Mitogen-activated protein kinase kinase kinase 13	putative
EDWA@DN24771_c0_g1_i1	3.4493	1.26092	0.852327	1.47938	0.139039	0.32468	0.885032	0.973653	4.25202	2.95762	1.009	3.41647	8.41799	0	7.16288	5.41833
EDWA@DN2512_c0_g1_i4	18.701	4.77473	1.96333	2.43196	0.0150173	0.0623006	0	0	6.4716	0	0	30.6299	35.7296	18.5926	95.5867	0	EOY15648	TCM_034646	Cellulose-synthase-like C12
EDWA@DN25274_c1_g1_i1	4.80534	1.03322	0.651333	1.58632	0.112667	0.281617	4.39871	4.82006	1.69163	3.94307	1.01019	9.13105	3.63399	4.35586	5.16224	9.90658	EOY23570	TCM_015423	IQ-domain 21	putative isoform 1
EDWA@DN25327_c1_g1_i1	2.42123	2.40893	1.03512	2.32721	0.0199542	0.0778912	0	1.94723	0	0.985676	1.00872	2.27632	6.01154	5.41948	2.04783	4.51555
EDWA@DN25370_c0_g3_i3	1.03821	2.15814	1.822	1.18449	0.236218	NA	0	0	0.842852	0	1.01201	0	0	7.62663	0	0.900626
EDWA@DN25748_c0_g1_i1	1.0506	2.17179	1.77997	1.22013	0.222417	NA	0	0	0.846009	0	1.00988	6.84877	0	0	0	1.8013
EDWA@DN26011_c0_g1_i2	1.51915	1.18883	1.409	0.843744	0.398813	0.62795	2.64924	0	0	1.97029	0	5.6885	0	2.17316	0	2.71035	EOY24488	TCM_016082	Sec1/munc18-like (SM) proteins superfamily isoform 2
EDWA@DN26018_c0_g1_i1	1.52345	3.49181	1.45927	2.39285	0.0167182	0.0677294	0	0	0.850034	0	0	2.27529	1.20327	0	8.19657	2.70931	EOX90851	TCM_000206	Calcium dependent protein kinase 16
EDWA@DN26022_c0_g1_i6	4.81645	1.66232	0.839436	1.98028	0.0476718	0.151164	4.36102	1.91366	4.12042	0.994326	0	0	6.11939	7.64259	16.6965	6.31659
EDWA@DN26225_c0_g1_i1	1.19277	3.78699	2.346	1.61424	0.106476	NA	0	0	0	0	0	0	0	11.9277	0	0	EOY10608	TCM_025931	Ribosomal L.8/L5e family protein isoform 5
EDWA@DN26242_c1_g1_i4	0.443549	1.40035	2.66342	0.525773	0.599046	NA	0	0	0	0	1.01248	3.423	0	0	0	0
EDWA@DN26243_c0_g1_i1	1.32141	1.89403	1.29401	1.46369	0.143277	NA	0.882545	0.969519	0	0.984383	0	1.13822	1.20743	1.08777	5.13954	1.80468
EDWA@DN26357_c0_g1_i4	124.285	2.76646	0.346161	7.99182	1.32964e-15	5.7446e-14	31.2583	15.2555	28.3329	21.9915	62.7516	246.199	253.74	195.756	238.383	149.178	EOY30843	TCM_037915	Sulfate transporter 3	5 isoform 1
EDWA@DN2638_c0_g1_i5	2.83561	5.05284	3.0393	1.6625	NA	NA	0	0	0	0	0	28.3561	0	0	0	0	EOX96540	TCM_005775	RNA-binding family protein isoform 2
EDWA@DN2651_c0_g1_i1	4.29192	5.65087	3.03484	1.862	0.0626031	0.185009	0	0	0	0	0	0	0	33.8838	0	9.03545	EOY33382	TCM_041358	OTU-like cysteine protease family protein
EDWA@DN26615_c0_g1_i2	0.674242	1.30311	2.17311	0.599651	0.548739	NA	0.878352	0	0	0	1.01166	0	4.8524	0	0	0
EDWA@DN268_c0_g1_i1	0.983729	3.52378	2.44474	1.44137	0.14948	NA	0	0	0	0	0	0	0	9.83729	0	0	EOY07720	TCM_022076	Ribosomal protein L4/L1 family isoform 2
EDWA@DN26887_c0_g1_i2	1.05659	1.52661	1.63102	0.935988	0.34928	NA	0.882658	0	0.849088	0	1.0078	0	2.41633	0	0	5.41002
EDWA@DN27075_c0_g1_i3	0.756123	1.55698	2.12447	0.732882	0.463631	NA	0	0	0.847494	0	1.00884	5.70489	0	0	0	0
EDWA@DN2722_c0_g1_i5	36.4844	1.00008	1.87457	0.533496	0.59369	0.781926	70.4889	0	0.816661	33.8981	16.4032	63.6196	0	39.3378	140.28	0	EOY30936	TCM_037977	Golgi nucleotide sugar transporter 4 isoform 1
EDWA@DN2724_c0_g1_i8	3.23186	1.2881	0.830028	1.55187	0.120693	0.295098	1.76967	3.89597	0.850034	2.95711	0	6.82586	1.20327	5.42122	3.07371	6.32172
EDWA@DN27267_c0_g2_i1	6.02372	1.02412	0.626077	1.63577	0.101887	0.262731	4.34735	7.63586	0	2.99408	5.1329	6.81285	4.9175	12.0238	7.33706	9.03588	EOY16667	TCM_035500	Plant U-box 29	putative
EDWA@DN27410_c0_g1_i2	5.53462	1.9751	0.789957	2.50026	0.0124101	0.053586	1.76216	3.86332	1.69524	3.9397	0	11.4088	8.468	9.79558	0	14.4133
EDWA@DN27661_c0_g1_i2	1.07955	2.20163	1.66244	1.32434	0.185391	NA	0.884401	0.973919	0	0	0	6.83061	1.2047	0	0	0.901842
EDWA@DN27661_c0_g1_i4	1.07955	2.20163	1.66244	1.32434	0.185391	NA	0.884401	0.973919	0	0	0	6.83061	1.2047	0	0	0.901842
EDWA@DN27719_c2_g1_i1	0.893974	2.63435	2.00994	1.31066	0.189972	NA	0.880192	0	0	0	0	6.8486	1.21095	0	0	0
EDWA@DN27887_c0_g1_i1	3.21397	1.72553	0.926893	1.86162	0.0626562	0.18513	3.53675	0	0	1.97052	2.01657	4.5491	2.41415	7.60074	1.02442	9.02741
EDWA@DN27951_c0_g1_i2	3.23048	1.73517	0.818585	2.11971	0.0340303	0.117247	0.880769	0	2.54123	2.9551	1.00922	5.70521	7.26114	4.35405	3.09431	4.50382	EOX95628	TCM_005082	Uncharacterized protein
EDWA@DN28277_c0_g1_i2	2.75419	1.29953	1.09216	1.18987	0.234098	0.456248	2.65607	0	4.25353	0	1.00872	1.13816	0	6.50337	2.04783	9.93422
EDWA@DN28319_c0_g1_i1	1.66957	1.75749	1.41775	1.23963	0.215112	0.432121	0	3.84744	0	0	0	4.564	0	5.4481	1.03495	1.8012
EDWA@DN28320_c0_g1_i2	3.04157	3.90881	1.19724	3.26485	0.00109523	0.0070869	0	1.93211	0	0	0	7.98685	1.2097	4.35359	4.12355	10.81	EOY30989	TCM_038029	Ran BP2/NZF zinc finger-like superfamily protein
EDWA@DN28667_c0_g1_i1	0.851427	1.77147	2.29028	0.773474	0.439242	NA	0	0	0	1.97571	0	0	0	6.53856	0	0	EOY09832	TCM_025208	Tetratricopeptide repeat-like superfamily protein	putative
EDWA@DN2869_c0_g1_i2	25.1006	2.53297	2.60139	0.973698	0.330206	0.564033	0	0	0	37.0159	0	40.827	1.23297	68.915	103.015	0	EOY31443	TCM_038379	Tesmin/TSO1-like CXC domain-containing protein	putative isoform 5
EDWA@DN29096_c1_g1_i1	1.76413	1.14967	1.1748	0.978607	0.327774	0.561676	2.65314	0	0.849378	0.986014	1.00874	3.41476	0	0	5.1223	3.60692
EDWA@DN29238_c0_g1_i1	1.12736	2.97732	1.64704	1.80768	0.0706564	NA	0	0	0	0.986038	0	3.41408	3.61755	3.25597	0	0
EDWA@DN293_c0_g1_i1	13.6416	1.05757	2.40355	0.440004	0.659934	0.825637	0	0	7.30654	0	36.9923	28.3763	0	19.6798	44.0609	0	EOX96947	TCM_006074	Translation initiation factor 3B1 isoform 2
EDWA@DN29636_c0_g1_i1	13.5981	1.56005	0.58551	2.66443	0.00771184	0.0364038	7.8365	2.86665	5.72933	16.9379	1.02432	15.9102	23.3104	14.2024	41.8417	6.32123	EOY34563	TCM_042191	Tetratricopeptide repeat (TPR)-containing protein
EDWA@DN29980_c0_g1_i2	1.37215	1.0647	2.9969	0.355268	0.722388	NA	4.42509	0	0	0	0	5.69013	0	0	0	3.6063	EOY15648	TCM_034646	Cellulose-synthase-like C12
EDWA@DN3061_c0_g1_i11	5.23296	5.9309	2.86389	2.07092	0.0383661	0.128377	0	0	0	0	0	6.83571	7.3163	38.1776	0	0	EOY34090	TCM_041873	Ubiquitin carrier protein 7 isoform 2
EDWA@DN3068_c0_g1_i4	2.09907	2.65343	1.48399	1.78803	0.0737712	0.208267	0	0	0	2.99198	0	5.67939	0	0	4.18908	8.13021
EDWA@DN3086_c0_g1_i5	0.368169	2.0809	3.12714	0.665431	0.505775	NA	0	0	0	0	0	0	3.68169	0	0	0	EOY19475	TCM_044596	BZIP domain class transcription factor isoform 1
EDWA@DN30885_c0_g1_i1	14.3753	3.1117	0.513718	6.05722	1.38496e-09	2.98607e-08	3.48784	3.82649	2.46951	4.97325	0	23.8856	40.4039	30.5735	18.7909	15.3421	EOY14429	TCM_033818	Basic helix-loop-helix DNA-binding superfamily protein
EDWA@DN30952_c0_g1_i1	1.68965	1.80495	1.18198	1.52706	0.126745	0.304591	0.883268	0.970798	0.849186	0	1.00785	3.41257	6.03671	0	1.0256	2.7105
EDWA@DN31057_c0_g1_i1	1.0797	1.61238	1.54551	1.04327	0.296822	NA	1.76235	0	0.847494	0	0	3.42294	0	0	2.06178	2.70249
EDWA@DN31359_c0_g1_i1	0.929914	1.93755	1.61955	1.19635	0.23156	NA	0	0	0	1.97208	0	3.41408	0	1.08532	1.02452	1.80315
EDWA@DN31427_c0_g1_i1	4.07331	1.26391	0.695549	1.81714	0.0691955	0.198816	4.4054	2.89749	2.54286	0.984924	1.00889	7.98619	3.62914	7.61879	5.15526	4.50416	EOX92322	TCM_001282	WRKY DNA-binding protein 13
EDWA@DN31446_c0_g1_i1	1.36444	1.39975	1.35821	1.03059	0.302735	NA	0.884486	0	0.850367	1.97133	0	0	3.61239	3.25301	3.07285	0
EDWA@DN31711_c0_g1_i1	4.2122	1.65518	0.766727	2.15876	0.0308685	0.109021	0.882667	0.969407	4.24721	3.93991	0	11.3829	4.82967	3.26146	7.19084	5.41795	EOY13258	TCM_031775	D-mannose binding lectin protein with Apple-like carbohydrate-binding domain	putative
EDWA@DN31834_c0_g1_i1	29.7102	1.36109	0.266499	5.10729	3.26817e-07	4.79708e-06	14.847	16.2829	11.5973	24.8185	16.3134	44.3986	39.0921	41.4688	39.5817	48.7013
EDWA@DN31997_c0_g2_i1	1.43596	2.70008	1.42175	1.89912	0.0575491	0.173894	0	0	0	1.97102	0	3.41531	0	2.16955	4.09822	2.70553
EDWA@DN32496_c0_g1_i2	4.18143	1.3473	0.760949	1.77055	0.0766356	0.214201	5.24859	3.83586	2.5001	0	0	4.55767	9.75179	5.45345	4.15747	6.30934
EDWA@DN32553_c0_g1_i2	14.625	1.0491	0.554941	1.89048	0.0586943	0.176384	6.09292	18.1505	7.3561	9.96757	6.14922	6.81724	20.8671	45.8905	4.18622	20.7729	EOX94628	TCM_004263	Beige/BEACH domain	WD domain	G-beta repeat protein
EDWA@DN32601_c0_g1_i1	1.00149	3.52883	2.10355	1.67756	0.0934335	NA	0	0	0	0	0	7.96711	0	0	2.04783	0
EDWA@DN32681_c0_g1_i1	2.97745	1.34189	1.04715	1.28147	0.200029	0.412886	2.61356	0.955963	0	4.97853	0	0	1.2259	5.46134	7.31664	7.22256	EOY24421	TCM_016024	Glycosyl hydrolases family 32 protein
EDWA@DN33017_c0_g1_i1	0.581412	1.88042	2.48331	0.757224	0.448916	NA	0	0	0	0.984383	0	0	4.82973	0	0	0
EDWA@DN332_c1_g1_i4	0.418321	2.29545	3.08177	0.744848	0.456364	NA	0	0	0	0	0	0	0	0	4.18321	0	EOY11109	TCM_026383	Duplicated homeodomain-like superfamily protein	putative
EDWA@DN33379_c3_g1_i1	2.8637	1.01186	1.13222	0.893696	0.371484	0.603781	0	6.7308	0.841433	1.97551	0	0	1.21433	10.8973	5.17641	1.80126
EDWA@DN33723_c0_g1_i1	1.11806	3.725	1.86846	1.99362	0.0461933	NA	0	0	0	0	0	1.14089	0	0	1.03062	9.00908
EDWA@DN33990_c0_g1_i1	2.1157	2.7462	1.51861	1.80837	0.0705495	0.201625	2.64915	0	0	0	0	3.41347	9.65862	5.43573	0	0	EOY04029	TCM_019285	Xanthine/uracil permease family protein
EDWA@DN34223_c0_g1_i1	3.73118	1.14339	0.850819	1.34387	0.178992	0.384521	3.49722	1.9172	4.15911	1.98301	0	6.83459	0	8.72703	2.08016	8.1135
EDWA@DN34354_c0_g1_i1	2.82155	1.94167	1.10554	1.75631	0.0790348	0.218844	0	1.91793	0	0	4.06858	9.11534	0	3.27207	6.2362	3.60534
EDWA@DN34520_c0_g1_i1	1.73974	3.02062	1.29	2.34156	0.0192035	0.0756755	0	0	0	0	2.01671	2.28173	1.20906	3.26433	4.12078	4.50476
EDWA@DN34531_c0_g1_i2	0.968211	3.48966	1.61139	2.16562	0.0303404	NA	0	0	0	0	0	0	3.63631	2.17823	2.06634	1.80123
EDWA@DN34671_c0_g1_i2	6.12901	1.64961	0.679442	2.42789	0.015187	0.0628486	1.76133	0	5.92673	2.9552	4.03774	9.13048	10.8937	5.44281	17.5387	3.60329	EOY27272	TCM_029154	Uncharacterized protein
EDWA@DN34913_c0_g1_i1	3.75182	1.0514	0.749162	1.40344	0.160487	0.357783	0.878352	0.962675	2.53041	5.92115	2.02333	7.98736	3.6393	3.26817	3.10215	7.20533	EOX90903	TCM_000245	Serine carboxypeptidase S28 family protein
EDWA@DN34932_c0_g1_i1	2.17454	1.2064	1.14832	1.05058	0.293453	0.524689	1.7688	2.92176	0.849821	0	1.00843	7.96905	0	5.42386	0	1.80368
EDWA@DN35033_c0_g1_i1	2.33475	1.99506	1.02867	1.93946	0.0524453	0.16214	1.76967	0.973993	0	0.985702	1.00838	0	3.60981	4.33697	6.14743	4.51551
EDWA@DN35146_c0_g1_i1	4.94718	2.15823	0.737074	2.9281	0.00341036	0.018587	3.48784	2.86987	2.46951	0	0	12.5115	8.57053	5.45955	4.17575	9.92724
EDWA@DN35188_c0_g1_i1	2.52312	1.37794	1.22208	1.12754	0.259513	0.485949	1.74189	0.955755	4.0968	0	0	6.81975	9.81114	0	0	1.80586
EDWA@DN3547_c0_g1_i6	25.5558	1.65459	1.22402	1.35177	0.176449	0.380966	13.8845	0	15.346	20.0057	12.3555	21.5492	14.7931	79.8503	77.7734	0	EOX93260	TCM_002115	Uncharacterized protein isoform 2
EDWA@DN35473_c0_g1_i1	6.12429	1.40354	0.629252	2.23048	0.0257153	0.0949357	6.13675	1.92139	0.839325	5.93185	2.02822	4.5624	10.9411	11.9896	5.18215	11.7101
EDWA@DN35486_c0_g1_i1	4.89805	1.17932	0.634952	1.85734	0.0632623	0.186383	1.75222	3.84058	2.51284	2.96799	4.06006	7.98159	2.43336	10.9018	6.22352	6.30661
EDWA@DN35763_c0_g1_i1	2.79657	1.49554	1.15684	1.29278	0.196086	0.407849	0.874177	3.83402	1.66287	0	1.01814	0	1.22005	7.63641	0	11.72	EOY06844	TCM_021446	Calcium-dependent lipid-binding family protein isoform 1
EDWA@DN35907_c0_g2_i1	2.9479	1.88951	1.16135	1.627	0.103738	0.265891	5.22994	0	0	0.995074	0	7.96022	0	3.27614	2.08888	9.9287
EDWA@DN36056_c0_g1_i2	5.87682	1.12915	0.675261	1.67216	0.0944924	0.248788	8.7022	1.91025	1.63322	2.99107	3.07568	15.9048	3.68361	12.0199	5.23444	3.61302	EOY13264	TCM_047066	Peptide-N4-(N-acetyl-beta-glucosaminyl)asparagine amidase A protein	putative
EDWA@DN36351_c0_g1_i1	1.02434	3.56087	2.42616	1.4677	0.142186	NA	0	0	0	0	0	10.2434	0	0	0	0
EDWA@DN36378_c0_g1_i1	1.76762	1.45558	1.28148	1.13586	0.256016	0.481724	1.76038	0	0	1.97079	1.00971	4.56573	0	2.17781	6.1918	0	EOX98189	TCM_007003	Peptidyl-prolyl cis-trans isomerase / cyclophilin-40 (CYP40) / rotamase isoform 1
EDWA@DN36911_c0_g1_i1	0.78543	3.17717	2.25915	1.40636	0.159618	NA	0	0	0	0	0	6.83002	0	0	1.02428	0
EDWA@DN37310_c0_g1_i1	0.612065	2.02643	1.90916	1.06143	0.288496	NA	0.884486	0	0	0	0	0	2.40826	0	1.02428	1.80362
EDWA@DN37546_c0_g3_i1	12.9118	1.6916	0.487144	3.47249	0.000515654	0.00371545	7.83104	11.4604	4.89735	1.99432	4.10166	32.9432	24.5616	9.83494	18.8471	12.6462	EOY29752	TCM_037197	F-box/LRR-repeat protein 2	putative
EDWA@DN37809_c0_g1_i1	1.18739	2.35237	1.56785	1.50038	0.133516	NA	0	0	0	0	2.0156	5.69205	1.20761	0	2.0565	0.902154
EDWA@DN37992_c0_g1_i1	0.762957	3.14189	2.00776	1.56487	0.117613	NA	0	0	0	0	0	5.69928	0	0	1.02893	0.901365
EDWA@DN38001_c0_g1_i1	0.586677	1.97105	2.1442	0.919247	0.357966	NA	0.884056	0	0	0	0	2.27441	0	0	0	2.7083
EDWA@DN38605_c0_g1_i1	1.95884	2.0788	1.17853	1.76389	0.0777503	0.216326	0.87705	0.961131	0.840355	0.988218	0	2.28155	7.29032	5.4491	0	0.90073	EOY17779	TCM_042498	Phosphoinositide-specific phospholipase C family protein
EDWA@DN39211_c0_g1_i1	4.37502	3.44425	0.908552	3.79092	0.000150088	0.00125805	0.872543	0.957123	0.825354	0.993814	0	7.96503	3.66965	8.73319	12.5157	7.21781	EOY34563	TCM_042191	Tetratricopeptide repeat (TPR)-containing protein
EDWA@DN39289_c0_g1_i1	10.2979	1.92895	0.728574	2.64756	0.00810744	0.0379335	0.879553	0.963791	0	15.7743	4.04143	9.13224	23.0184	15.2464	25.8174	8.10566	EOY10179	TCM_025548	PLATZ transcription factor family protein isoform 1
EDWA@DN39372_c0_g1_i1	2.54572	1.51457	1.01747	1.48857	0.136602	0.320768	0.884056	1.94361	1.69936	0.985267	1.00834	0	12.0683	1.08622	3.07376	2.7083
EDWA@DN39408_c0_g1_i1	1.56355	1.29271	1.29175	1.00074	0.316951	0.550207	3.5376	0	0.849821	0	0	3.41531	3.61411	2.16955	2.04911	0
EDWA@DN39475_c0_g1_i1	2.0529	1.10828	1.297	0.854495	0.392831	0.622548	0.882658	1.93705	2.54726	0	1.0078	5.69706	8.45716	0	0	0
EDWA@DN395_c1_g1_i6	0.721804	3.09836	2.62938	1.17836	0.238652	NA	0	0	0	0	0	0	0	0	0	7.21804	EOY30307	TCM_037565	Ribosomal protein S3 family protein
EDWA@DN40039_c0_g1_i1	5.69961	1.04717	0.586739	1.78473	0.0743053	0.209262	4.38525	3.84452	3.36142	5.92931	1.0135	10.267	8.50537	6.53892	4.14354	9.0073	EOY01246	TCM_011188	NAD(P)-linked oxidoreductase superfamily protein	putative
EDWA@DN40079_c0_g1_i1	0.386903	2.19327	2.69113	0.814999	0.415073	NA	0	0	0	0	0	0	0	0	2.06776	1.80127
EDWA@DN40132_c0_g1_i1	0.307381	1.84191	3.14286	0.586061	0.557835	NA	0	0	0	0	0	0	0	0	3.07381	0
EDWA@DN40198_c0_g1_i1	1.79975	1.45112	1.43832	1.0089	0.313023	0.546145	0	3.89833	0	0	1.00802	5.68993	0	1.0842	0	6.31698
EDWA@DN40880_c0_g2_i1	1.90349	2.59367	1.29048	2.00986	0.0444461	0.143325	1.76958	0	0.849741	0	0	3.41286	3.61922	2.17127	0	7.21221
EDWA@DN41280_c0_g1_i1	2.73168	1.16376	0.935844	1.24354	0.21367	0.430319	2.65279	0.972216	1.70016	2.95733	0	2.27439	10.8574	2.17081	1.02461	2.70704
EDWA@DN41358_c0_g2_i1	1.26646	1.39872	1.48772	0.940172	0.347129	NA	0	0	3.39579	0	0	2.27912	1.20812	2.17562	0	3.60596
EDWA@DN41541_c0_g1_i1	2.78085	1.70476	0.974207	1.7499	0.0801357	0.221097	1.77006	0.973653	0.850404	0	3.02701	1.13882	1.20257	8.67194	2.04654	8.1275	EOX94836	TCM_004452	Reduced epidermal fluorescence 4	putative isoform 1
EDWA@DN41578_c0_g1_i1	0.657526	2.12982	2.41177	0.883096	0.377184	NA	0.885325	0	0	0	0	5.68993	0	0	0	0
EDWA@DN41619_c0_g1_i1	0.927734	3.40704	1.85673	1.83497	0.0665105	NA	0	0	0	0	0	2.27523	4.82876	2.17335	0	0
EDWA@DN41628_c0_g1_i1	2.91893	1.48294	1.08719	1.36401	0.172563	0.375238	0	2.90294	0	0.984432	4.03229	1.14014	0	3.26409	5.14746	11.718	EOY29341	TCM_036911	Actin-binding FH2 protein isoform 3
EDWA@DN41641_c0_g1_i1	2.27633	1.3642	1.07332	1.27101	0.203726	0.41778	2.65457	0	2.54996	0	1.0082	4.55335	2.41047	6.51394	3.07284	0
EDWA@DN42331_c0_g1_i1	0.768432	1.57005	1.87642	0.836724	0.402748	NA	0	0	0.849237	0	1.00786	3.41285	2.41438	0	0	0
EDWA@DN4235_c0_g1_i6	16.6716	1.16801	0.623703	1.8727	0.0611099	0.181765	0	17.222	18.1246	7.95528	8.17383	20.4759	18.3601	14.1938	6.26183	55.9487	EOY29379	TCM_036937	Kinase superfamily protein
EDWA@DN42360_c0_g2_i1	3.59267	1.32463	0.764687	1.73225	0.0832294	0.227316	4.39578	0.963302	0.844735	0.986207	3.03274	9.13133	3.63631	3.26734	5.16585	4.50308
EDWA@DN4245_c1_g1_i1	0.923087	2.00132	1.96365	1.01919	0.308115	NA	1.75336	0	0	0	0	0	0	0	2.07286	5.40465
EDWA@DN42713_c0_g1_i1	2.01229	1.82768	1.1744	1.55626	0.119646	0.293212	2.65597	0	1.70041	0	0	1.13799	1.20335	1.0842	5.12154	7.21941	EOY12731	TCM_031257	S-locus lectin protein kinase family protein	putative
EDWA@DN42971_c0_g1_i1	0.682572	2.97495	2.67923	1.11037	0.266838	NA	0	0	0	0	0	6.82572	0	0	0	0
EDWA@DN42988_c0_g1_i1	4.45052	1.0098	0.669122	1.50914	0.131264	0.312039	4.37672	0.959507	3.34052	1.9805	4.06472	2.2798	8.5257	4.36188	8.30794	6.30793
EDWA@DN43008_c0_g1_i1	0.408055	2.24948	2.65166	0.848331	0.396254	NA	0	0	0	0	0	2.27687	0	0	0	1.80368	EOY12623	TCM_031123	Formin-like protein 5 isoform 1
EDWA@DN43347_c0_g1_i1	1.06321	2.23999	1.49998	1.49335	0.135346	NA	0.885325	0	0.850203	0	0	2.27597	0	1.0842	1.02431	4.51213	EOY21255	TCM_012687	PEBP family protein isoform 1
EDWA@DN43816_c0_g1_i1	3.24381	1.51191	0.796829	1.89742	0.0577732	0.174454	0.88288	2.90628	1.69897	0	3.02284	3.41636	4.83174	4.3504	4.11369	7.21489
EDWA@DN44254_c0_g1_i1	0.62372	2.05949	1.92777	1.06833	0.285373	NA	0.880725	0	0	0	0	3.4241	0	0	1.03155	0.900818
EDWA@DN44450_c0_g1_i1	2.42904	1.46133	1.06876	1.36732	0.171525	0.374081	1.7654	1.93968	0.849317	0	2.01573	1.13791	0	6.52315	1.02696	9.03229
EDWA@DN44738_c0_g1_i1	3.3163	1.00082	0.763971	1.31003	0.190187	0.400122	3.50522	0.960317	2.51455	0	4.05888	4.56143	3.64901	4.36038	4.14791	5.40532
EDWA@DN44740_c0_g1_i1	1.36508	1.37832	1.28365	1.07375	0.282933	NA	0	1.94404	0.84993	0.985457	0	2.27452	1.20709	4.34125	2.04856	0	EOY32777	TCM_040799	BZIP domain class transcription factor
EDWA@DN4484_c0_g1_i1	51762	1.17706	0.107145	10.9856	4.48076e-28	4.83043e-26	34281.4	34203.2	34027.7	28667.6	27540.4	80311.5	83469.5	62647.6	78757.9	53713
EDWA@DN46160_c0_g1_i1	4.13934	1.54493	0.742046	2.08199	0.0373437	0.125983	0.878231	0.962522	0.843188	4.9348	3.03552	4.56378	10.9198	5.44759	6.20537	3.60262	EOY27680	TCM_029468	Nine-cis-epoxycarotenoid dioxygenase 5
EDWA@DN46504_c0_g1_i1	2.10544	4.61584	1.33893	3.44742	0.000565967	0.00402646	0	0	0	0	0	4.56585	6.05555	0	4.12851	6.30454	EOY07842	TCM_022167	Laccase 11	putative
EDWA@DN4662_c0_g1_i8	13.1993	21.3121	3.029	7.03601	NA	NA	0	0	0	0	0	0	0	0	0	131.993	EOY16695	TCM_035540	Ubiquitin interaction motif-containing protein
EDWA@DN46632_c0_g1_i1	0.797014	3.19829	2.57447	1.24231	0.214123	NA	0	0	0	0	0	7.97014	0	0	0	0
EDWA@DN47295_c0_g1_i1	1.44832	1.01326	1.1974	0.846221	0.39743	0.626567	0	0.97202	0.84993	0	3.02471	1.13726	2.41417	1.08531	4.09712	0.902688
EDWA@DN47472_c0_g1_i1	1.4963	1.56262	1.24595	1.25416	0.209785	0.425254	0.884857	0	0	0.985491	2.01639	0	2.41047	1.08566	3.07284	4.50729
EDWA@DN47688_c0_g1_i1	0.994082	3.51454	1.50912	2.32887	0.019866	NA	0	0	0	0	0	3.41867	2.41625	2.17562	1.02879	0.90149
EDWA@DN4791_c0_g1_i5	0.205453	1.34251	3.16075	0.424743	0.671024	NA	0	0	0	0	0	0	0	0	2.05453	0
EDWA@DN48023_c0_g1_i1	2.57577	3.03011	1.10228	2.74895	0.00597868	0.0295634	0	0	0.849186	0	2.01569	3.41257	4.82937	4.34607	3.0768	7.22799	EOY15971	TCM_034881	C2H2 and C2HC zinc fingers superfamily protein
EDWA@DN4828_c0_g2_i4	5.98204	2.38761	1.73177	1.37871	0.167985	0.368877	1.7567	0	0	7.89486	0	3.42315	1.2131	0	24.8172	20.7153	EOX91137	TCM_000418	Sugar transporter	putative
EDWA@DN48392_c0_g1_i1	0.873329	1.82373	1.86959	0.975469	0.329328	NA	0	0	0.849441	0.984978	0	5.69145	1.20742	0	0	0
EDWA@DN48946_c0_g1_i1	6.85592	1.37201	0.787274	1.74274	0.0813798	0.223571	9.73857	2.92375	5.10122	0	1.00802	10.2419	22.8636	11.9262	2.04862	2.70728
EDWA@DN4904_c0_g1_i12	3.28318	1.58221	1.89617	0.834425	0.404042	0.632712	0	0	3.26872	4.98408	0	0	0	2.1853	5.23314	17.1606	EOY09603	TCM_025021	Jojoba acyl CoA reductase-related male sterility protein
EDWA@DN4914_c0_g1_i7	0.794666	3.21089	2.57407	1.2474	0.212251	NA	0	0	0	0	0	7.94666	0	0	0	0	EOY16510	TCM_035312	ACT domain repeat 3 isoform 2
EDWA@DN4916_c0_g1_i1	1.29955	3.22535	1.47305	2.18957	0.0285555	NA	0	0	0.849682	0	0	4.54882	3.62049	0	3.07376	0.902767
EDWA@DN49413_c0_g1_i1	4.57858	1.15719	0.705493	1.64025	0.100953	0.2611	0	3.85439	2.53534	4.9301	3.03162	4.56565	2.42345	8.71261	10.3291	5.40347
EDWA@DN49484_c0_g1_i1	1.60913	1.31455	1.13658	1.15658	0.247442	0.471892	0.877597	1.92309	0.841433	0.987754	0	4.56393	0	1.08973	3.10585	2.70188
EDWA@DN49693_c0_g1_i1	6.29936	1.68599	0.636453	2.64904	0.00807218	0.0378064	0	4.80118	5.02715	2.96769	2.02975	9.12247	13.3816	14.1717	5.18561	6.30645
EDWA@DN49731_c0_g1_i1	4.66591	1.52718	0.77779	1.96349	0.0495897	0.1557	3.51217	2.88658	2.52736	1.97453	1.01218	10.2686	6.06873	1.08967	15.5181	1.80126
EDWA@DN50421_c0_g1_i1	5.49012	1.65788	0.697044	2.37844	0.0173861	0.0698887	0	1.93228	2.54378	5.90843	3.02588	3.42266	7.25696	5.44193	15.4593	9.90999
EDWA@DN50460_c0_g1_i1	0.778488	1.65696	1.72767	0.959074	0.337521	NA	0	0	0.849986	0.985491	0	1.13834	1.20524	0	0	3.60583
EDWA@DN50713_c0_g1_i1	1.10404	1.56964	1.46349	1.07253	0.283481	NA	0.87955	1.9272	0	0	0	0	1.21173	1.08908	4.13165	1.80116	EOY11587	TCM_026726	Kinesin heavy chain	putative
EDWA@DN508_c0_g1_i4	31.503	4.49417	2.91169	1.54349	0.122711	0.298494	0	13.3941	0	0	0	35.2625	90.5851	175.788	0	0	EOY15111	TCM_034281	Alba DNA/RNA-binding protein
EDWA@DN5153_c0_g1_i6	0.45631	2.39983	3.00579	0.798401	0.424638	NA	0	0	0	0	0	4.5631	0	0	0	0	AT3G66654.4	AT3G66654	Peptidyl-prolyl cis-trans isomerase CYP21-4 [Source:UniProtKB/Swiss-Prot;Acc:Q9C835]
EDWA@DN51567_c0_g1_i1	0.652972	2.16785	2.12451	1.0204	0.30754	NA	0.88271	0	0	0	0	1.13956	0	0	0	4.50745
EDWA@DN52205_c0_g1_i1	5.96236	2.09182	0.682425	3.06528	0.00217469	0.0127168	1.75759	0	2.5329	1.97292	5.05595	11.4127	15.762	4.35739	11.3683	5.40389	EOX98718	TCM_007415	HXXXD-type acyl-transferase family protein	putative
EDWA@DN52226_c0_g1_i1	7.55843	1.20651	0.638631	1.88922	0.0588628	0.176726	1.75487	2.88428	3.36463	2.96356	12.1555	11.4096	2.42913	9.80785	20.709	8.10581
EDWA@DN5231_c0_g1_i3	8.53355	6.64233	3.03055	2.19179	0.0283944	0.102377	0	0	0	0	0	60.1573	0	0	25.1781	0	EOY03874	TCM_019085	6-phosphogluconate dehydrogenase family protein isoform 2
EDWA@DN52659_c0_g1_i1	1.69504	1.44498	1.12841	1.28054	0.200354	0.41333	0	0.972781	2.54806	0.986038	0	3.41408	2.4117	1.08532	1.02452	4.50787
EDWA@DN53439_c0_g1_i1	1.81041	1.9709	1.16908	1.68586	0.0918225	0.243724	0	0	1.69997	1.97098	0	3.41501	1.20524	1.08566	5.12141	3.60583
EDWA@DN54473_c0_g1_i1	4.10531	2.41191	0.805037	2.99602	0.00273528	0.0154284	0	1.91602	2.48768	0	2.03836	9.10892	6.10586	9.82065	4.16496	5.41067
EDWA@DN5463_c0_g1_i2	20.8425	1.66744	2.58173	0.645861	0.518369	0.727937	0	0	0	49.9383	0	9.08039	0	54.6661	90.2209	4.51915	EOX94074	TCM_003165	Peptidase family C54 protein isoform 1
EDWA@DN5530_c0_g3_i1	2.80515	1.02948	0.953376	1.07982	0.280222	0.509949	0	0.970283	4.24582	1.96969	2.01578	3.41347	6.03664	2.17429	0	7.22555
EDWA@DN55401_c0_g1_i1	0.710104	2.28478	1.81887	1.25615	0.209061	NA	0	0	0.850468	0	0	2.27647	0	2.16726	0	1.80684	EOY15193	TCM_034342	Transmembrane amino acid transporter family protein
EDWA@DN55453_c0_g1_i1	5.33046	1.11675	0.689359	1.61998	0.105237	0.268695	3.51245	6.73626	1.6857	0.987109	4.04806	7.98753	1.21353	5.44759	14.4814	7.20501
EDWA@DN5627_c0_g1_i3	17.3786	1.02475	1.59812	0.641224	0.521377	0.730476	5.2194	0	8.15431	4.98725	38.9805	42.0249	0	0	41.897	32.5223	EOY16317	TCM_035138	Golgi nucleotide sugar transporter 3 isoform 1
EDWA@DN56272_c0_g1_i1	0.571017	2.70901	2.44137	1.10963	0.26716	NA	0	0	0	0	0	0	4.80675	0	0	0.903418
EDWA@DN56414_c0_g1_i1	0.688186	1.42681	1.88352	0.757521	0.448738	NA	1.77003	0	0	0	0	1.13803	0	2.17065	0	1.80315
EDWA@DN57014_c0_g1_i1	0.348443	1.99573	2.81881	0.708003	0.478943	NA	0	0	0	0	0	2.27682	1.20761	0	0	0	EOY32872	TCM_040893	Calcium-dependent protein kinase 17
EDWA@DN57107_c0_g1_i1	1.56659	1.20688	1.37161	0.879898	0.378915	0.609853	0.883049	0	0.849163	0.984843	2.01578	6.82695	0	0	4.10617	0	EOY15350	TCM_034442	2-oxoglutarate and Fe(II)-dependent oxygenase superfamily protein	putative
EDWA@DN57376_c0_g1_i1	2.50933	3.00029	1.18023	2.54213	0.0110179	0.0487088	1.76853	0	0	0.985775	0	3.41158	1.20638	9.76864	6.14768	1.80469
EDWA@DN57442_c0_g1_i1	2.48908	1.80816	1.00628	1.79687	0.0723562	0.205283	2.6399	0.964191	0.845862	0.985654	0	3.424	7.26722	0	5.16151	3.60247
EDWA@DN58207_c0_g1_i1	1.53474	1.22167	1.17669	1.03822	0.299168	0.53129	0	0.973993	2.5501	0	1.00838	4.55057	1.20327	1.08424	3.07371	0.903103	EOY23736	TCM_015537	Calcium-binding endonuclease/exonuclease/phosphatase family
EDWA@DN5870_c0_g1_i9	0.245762	1.36604	3.16075	0.43219	0.665604	NA	0	0	0	0	0	0	2.45762	0	0	0	EOY02532	TCM_016985	RNA-binding CRS1 / YhbY domain protein
EDWA@DN59148_c0_g1_i1	0.76433	1.55994	1.87784	0.830713	0.406136	NA	0	0	0.849378	0	1.00874	0	3.61479	2.17039	0	0	EOY22258	TCM_014480	ATP binding microtubule motor family protein
EDWA@DN59295_c0_g1_i1	1.73077	2.99647	1.36943	2.18811	0.0286617	0.103164	0.88108	0	0	0	1.00889	6.8453	4.83886	0	1.03105	2.7025	EOY01271	TCM_011216	ENTH/VHS/GAT family protein	putative
EDWA@DN600_c0_g1_i4	0.570496	2.722	2.81397	0.967317	0.333386	NA	0	0	0	0	0	5.70496	0	0	0	0	EOX93733	TCM_002657	2Fe-2S ferredoxin-like superfamily protein
EDWA@DN60336_c0_g1_i1	2.49631	1.24113	1.00424	1.23589	0.216501	0.433841	2.65346	1.9484	1.70073	0.985664	0	4.55436	8.4289	1.08434	0	3.60724
EDWA@DN60688_c0_g1_i1	5.77459	1.28794	0.666961	1.93105	0.0534767	0.164613	0.885032	2.92096	5.95283	1.97175	5.04502	2.27765	14.4308	4.33597	8.18615	11.7397
EDWA@DN60844_c0_g1_i1	2.18702	3.36731	1.31407	2.5625	0.0103922	0.0464761	0.884486	0.974202	0	0	0	9.10873	2.40826	5.42168	3.07285	0
EDWA@DN61235_c0_g1_i1	2.37876	1.09225	0.87683	1.24568	0.21288	0.429439	0.882445	1.93632	0.848764	2.95379	1.00776	4.55942	2.41696	3.26367	4.11572	1.80273
EDWA@DN61631_c0_g1_i1	0.454882	2.38877	3.00921	0.79382	0.4273	NA	0	0	0	0	0	4.54882	0	0	0	0
EDWA@DN62170_c0_g1_i1	5.07359	1.35725	0.687177	1.97512	0.0482548	0.152636	2.65616	0.973965	0.850468	4.93085	5.04554	3.4147	4.80675	13.0036	5.11626	9.93759	EOY07547	TCM_021955	DNA binding with one finger 2.4	putative
EDWA@DN6285_c0_g2_i1	19.1224	1.47899	0.382392	3.86773	0.000109855	0.000954184	13.917	14.3216	4.89065	4.98783	12.3115	23.8505	44.2327	28.4157	19.9039	24.3928	EOY29723	TCM_037174	Major facilitator superfamily protein
EDWA@DN63036_c0_g1_i1	1.50193	1.20543	1.27595	0.94473	0.344797	0.578476	2.65451	0	0.850034	0.985702	0	2.27529	1.20327	0	6.14743	0.903103
EDWA@DN633_c0_g1_i8	26.2553	1.15533	1.7093	0.675909	0.499098	0.713233	0	1.92569	30.3886	20.7185	28.3175	0	76.3962	0	79.5885	25.2179	EOY02032	TCM_011789	Ubiquiting-conjugating enzyme 2 isoform 1
EDWA@DN6335_c1_g1_i1	7.24268	1.7937	0.744346	2.40977	0.0159625	0.0653378	2.648	0.969407	0.849441	5.90987	6.04674	3.41487	8.45193	3.26146	31.8451	9.02991	EOY15106	TCM_034279	Expansin 11	ALPHA 1.14	EXPA11
EDWA@DN63520_c0_g1_i1	1.00257	2.81478	1.78083	1.5806	0.113969	NA	0.880769	0	0	0	0	6.84625	1.21019	1.08851	0	0	EOY22276	TCM_014496	Cytochrome P450 71A1
EDWA@DN63789_c0_g1_i1	1.8259	1.53087	1.20585	1.26954	0.20425	0.418474	1.7688	0.973919	0.849821	0	1.00843	3.41531	4.81881	5.42386	0	0	EOX99510	TCM_008190	26S proteasome regulatory subunit S2 1A isoform 7
EDWA@DN63917_c0_g1_i1	0.74597	1.55663	2.36066	0.659405	0.509635	NA	1.76576	0	0	0	0	5.69394	0	0	0	0
EDWA@DN64484_c0_g1_i1	1.46614	2.03252	1.50746	1.34831	0.177558	0.382464	0.883268	0.970798	0	0.98548	0	1.13752	9.65873	0	1.0256	0
EDWA@DN64955_c0_g1_i1	3.33386	4.03694	1.15209	3.50402	0.000458288	0.00334543	0	0.968759	0	0	1.00761	2.27757	9.66348	2.1752	8.22738	9.01862
EDWA@DN6510_c0_g1_i10	0.588541	2.80214	2.37381	1.18044	0.237824	NA	0	0	0	0	0	2.27017	0	0	0	3.61524	EOY04882	TCM_020043	Uncharacterized protein isoform 5
EDWA@DN65112_c0_g1_i1	2.10544	2.25418	1.1999	1.87864	0.0602936	0.179967	0.880192	0.964622	1.69228	0	0	2.28287	3.63285	9.80017	0	1.80141
EDWA@DN6610_c0_g1_i6	3.35839	5.29975	3.03724	1.74492	0.0809981	0.222793	0	0	0	0	0	0	0	16.4049	0	17.179	EOY12623	TCM_031123	Formin-like protein 5 isoform 1
EDWA@DN67639_c0_g1_i1	1.30455	1.87823	1.35806	1.38302	0.166658	NA	0	0	0.850203	1.97076	0	2.27597	0	2.1684	3.07292	2.70728
EDWA@DN67679_c0_g1_i1	1.20411	2.38825	1.87195	1.27581	0.202024	NA	0	1.93568	0	0	0	6.84165	0	3.2638	0	0
EDWA@DN68462_c0_g1_i1	2.6731	1.05442	1.05655	0.997983	0.318288	0.551599	1.74747	2.87438	0	0	4.07567	1.13872	7.32531	4.36449	5.20499	0
EDWA@DN69282_c0_g1_i1	2.17188	1.51924	1.07317	1.41566	0.156874	0.352203	0	2.91239	1.69837	0.98548	0	5.68762	3.62202	0	4.1024	2.7105	EOY08571	TCM_023150	Uncharacterized protein
EDWA@DN69430_c0_g1_i1	2.42164	2.41258	1.09151	2.21032	0.0270827	0.0987938	0	1.92086	0	0	2.02918	6.84255	2.43236	5.45027	1.03686	4.5043
EDWA@DN6955_c0_g1_i8	1.15241	3.75676	2.35949	1.59219	0.111342	NA	0	0	0	0	0	0	0	0	11.5241	0	EOY22844	TCM_014899	Lipid transporters isoform 3
EDWA@DN6967_c0_g1_i5	9.21711	1.02645	0.546259	1.87905	0.0602375	0.179858	8.79742	2.89204	1.69163	6.90037	10.1019	18.2621	18.17	4.35586	9.29204	11.7078
EDWA@DN69858_c0_g1_i1	0.959716	1.2012	1.65861	0.724222	0.468929	NA	0	1.93632	0	0.984598	0	4.55942	0	1.08789	1.02893	0
EDWA@DN70257_c0_g1_i1	2.07648	2.62999	1.27011	2.07067	0.0383896	0.128418	0	1.93676	0	0.98455	0	3.41867	8.45687	3.26343	0	2.70447
EDWA@DN7042_c0_g1_i1	92.3915	1.49804	0.154736	9.68129	3.6213e-22	2.73338e-20	52.0899	51.3442	50.969	47.2507	39.297	157.153	134.081	122.899	139.865	128.966
EDWA@DN7064_c0_g1_i4	5.01975	3.15267	2.4234	1.30092	0.193284	0.404445	0	0	0	0	5.12763	9.0874	23.3359	0	0	12.6466	EOX95515	TCM_004994	Nulp1-type	putative
EDWA@DN7074_c0_g1_i5	1.44211	1.89301	2.97723	0.635831	0.524887	0.733295	0	0	0	0	3.08624	0	8.62249	0	0	2.71235	EOY05366	TCM_020383	Ankyrin repeat-containing protein isoform 1
EDWA@DN70752_c0_g1_i1	1.8288	1.52467	1.35473	1.12544	0.260403	0.487021	0	0.973458	1.69876	0.986014	1.00874	0	6.02465	7.59638	0	0
EDWA@DN7078_c0_g1_i5	4.14584	2.96451	1.15746	2.56122	0.0104304	0.0466055	0	4.77131	0	0	0	4.5411	12.2989	0	6.29151	13.5555	EOY01507	TCM_011378	Phosphoribulokinase / Uridine kinase family isoform 3
EDWA@DN71635_c0_g1_i1	2.30174	1.32598	1.08591	1.22108	0.222056	0.441253	0	0.96299	2.5329	0	3.03357	3.42381	3.63738	7.62544	0	1.8013
EDWA@DN72147_c0_g1_i1	5.20855	1.22138	0.674664	1.81035	0.0702413	0.200966	3.50017	3.83692	4.17097	1.98121	2.03341	10.257	3.65546	4.36228	15.5844	2.7037
EDWA@DN72176_c0_g1_i1	4.56439	1.34106	0.786178	1.7058	0.0880451	0.236484	0	4.87101	5.1022	1.97133	1.00829	10.2473	2.40826	4.33735	3.07285	12.6253
EDWA@DN72417_c0_g1_i1	1.82414	1.11703	1.25456	0.890381	0.373261	0.605534	1.75831	0	0	2.95862	1.01091	4.56567	4.84841	0	3.09951	0
EDWA@DN72709_c0_g1_i1	0.630756	2.89657	2.72713	1.06213	0.288177	NA	0	0	0	0	0	0	0	0	0	6.30756
EDWA@DN72720_c0_g1_i1	1.06176	1.45773	1.62369	0.897785	0.3693	NA	0	0.974202	0.850367	0.985664	0	4.55436	0	3.25301	0	0
EDWA@DN73412_c0_g1_i1	35.3196	1.66087	0.350813	4.73435	2.19755e-06	2.77306e-05	14.0923	18.3439	17.7886	26.5959	8.07373	42.2185	47.1974	37.0094	103.144	38.7328
EDWA@DN73821_c0_g1_i1	1.03582	2.16618	1.56616	1.38312	0.166628	NA	0	0	1.69837	0	0	3.41257	2.41468	0	1.0256	1.807	EOX93459	TCM_002329	Uncharacterized protein
EDWA@DN74039_c0_g1_i1	1.27347	2.50701	1.50644	1.66419	0.0960746	NA	1.76383	0	0	0	0	4.56187	2.4179	0	3.09001	0.90108
EDWA@DN7420_c0_g2_i7	6.51871	1.41966	1.40269	1.0121	0.31149	0.544439	7.02681	0	1.68694	3.94743	5.05832	29.6673	0	4.35756	13.4427	0	EOY30764	TCM_037862	Uncharacterized protein isoform 2
EDWA@DN74334_c0_g1_i1	0.879189	1.8194	2.06753	0.879984	0.378868	NA	0	0.968162	0	0.984598	0	6.83913	0	0	0	0
EDWA@DN74664_c0_g1_i1	1.03571	2.89715	1.70973	1.69451	0.0901684	NA	0.873262	0	0	0	0	0	0	5.45662	3.12532	0.901914
EDWA@DN74774_c0_g1_i1	1.86331	1.26824	1.15574	1.09734	0.272492	0.50137	3.50911	0	0.840935	0.987966	0	4.56367	4.85884	0	2.07119	1.80139
EDWA@DN75965_c0_g1_i1	1.67858	1.83108	1.23372	1.4842	0.137756	0.322386	0.884401	0.973919	0.849821	0	1.00843	0	0	4.33909	5.12277	3.60737
EDWA@DN7969_c0_g1_i5	2.87057	1.92381	2.9579	0.650398	0.515435	0.725784	0.868641	0	0	0	5.14037	22.6967	0	0	0	0	EOX95234	TCM_004784	Heat shock protein DnaJ with tetratricopeptide repeat isoform 1
EDWA@DN8408_c0_g1_i4	0.648669	2.90564	2.04348	1.42191	0.155052	NA	0	0	0	0	0	3.41531	0	2.16955	0	0.901842
EDWA@DN8448_c0_g1_i7	1.9479	3.18883	3.0472	1.04648	0.29534	0.527032	0	0	0	0	2.01558	0	0	0	17.4635	0	EOY30377	TCM_037604	Lactoylglutathione lyase / glyoxalase I family protein
EDWA@DN8831_c0_g2_i3	1.36088	3.99262	3.05348	1.30757	0.19102	NA	0	0	0	0	0	13.6088	0	0	0	0	EOY04898	TCM_020051	ARM repeat superfamily protein isoform 1
EDWA@DN8847_c0_g1_i3	8.62044	1.24402	0.54327	2.28987	0.0220288	0.0841739	1.7639	8.70881	3.39481	6.89102	5.04037	17.1021	3.62573	17.4085	12.3539	9.91519	EOY23716	TCM_015522	Caffeic acid 3-O-methyltransferase 1
EDWA@DN888_c0_g1_i2	21.0945	5.31179	2.09847	2.53127	0.0113649	0.0499292	3.48046	0	1.63245	0	0	0	82.2814	0	77.4827	46.0684	EOY29209	TCM_036813	COP9-signalosome 5B
EDWA@DN954_c0_g2_i3	7.50442	20.5303	3.03114	6.77313	NA	NA	0	0	0	0	0	0	0	0	0	75.0442	EOY17547	TCM_046942	DYNAMIN-like 1E
EDWA@DN9661_c0_g2_i7	0.208146	1.35775	3.16075	0.429566	0.667512	NA	0	0	0	0	0	0	0	0	2.08146	0	EOY30367	TCM_037600	Serine/arginine repetitive matrix protein 2 isoform 4
EDWA@DN9789_c0_g1_i1	1.05918	2.911	2.1883	1.33025	0.183435	NA	0	0	0.831434	0	0	0	9.76038	0	0	0	EOY11762	TCM_026838	MuDR family transposase isoform 2
EDWA@DN999_c0_g1_i15	16.1426	1.74925	1.94142	0.901014	0.367581	0.600217	21.7568	0	3.26725	11.9634	0	60.2131	0	0	53.3866	10.8388	EOY00329	TCM_010177	ARG1-like 1
